# snRNA-seq analysis of the moss *Physcomitrium patens* reveals a conserved cytokinin-ESR module promoting pluripotent stem cell identity

**DOI:** 10.1101/2024.07.31.606100

**Authors:** Yuki Hata, Nicola Hetherington, Kai Battenberg, Atsuko Hirota, Aki Minoda, Makoto Hayashi, Junko Kyozuka

**Affiliations:** Grad. Sch. Life Sci. Tohoku Univ., Katahira 2-1-1 Aoba-ku, Sendai, Japan; RIMLS, Radboud University, Geert Grooteplein Zuid 10, 6525 GA, Nijmegen, Netherlands; University of Idaho, Stillinger Herbarium 875 Perimeter Dr. MS 3026, Moscow, ID 83844, USA; RIKEN CSRS, 1-7-22 Suehiro-cho, Tsurumi-ku, Yokohama, Japan

## Abstract

The shoot apical meristem (SAM), which contains pluripotent stem cells, serves as the source of the entire shoot system in land plants. To uncover the mechanisms underlying SAM development and its orign, we employed single-nucleus RNA sequencing technology in *Physcomitrium patens*, which contains a single stem cell known as the gametophore apical cell. We identified distinct cell clusters representing major cell types of the *P. patens* gametophyte, including the gametophore apical cells. We revealed dynamic gene expression changes during cell fate progression in the gametophore apical cell and found upregulation of cytokinin biosynthesis genes in this cell. We also identified *ENHANCER OF SHOOT REGENERATION 1* (*ESR1*) orthologs as key regulators of gametophore apical cells downstream of cytokinin. Given that ESRs promote SAM formation under cytokinin in angiosperms, we propose that the cytokinin-ESR module represents a conserved mechanism promoting stem cell identity that evolved in the common ancestor of land plants.
