## Supplementary material for "snRNA-seq analysis of the moss *Physcomitrium patens* reveals a conserved cytokinin-ESR module promoting pluripotent stem cell identity": Table S2

### Sheet: Sheet1
Table S2. Primers used in this study.
#	primer name	sequence (5' → 3')	description
1	proACMC10_clo_F	AGGATCCCCCCCCCCAAGCTTGAGGGGACATGTGG	cloning promoter of Gametophore marker 1
2	proACMC10_clo_R	TGGATCAGCCATCCCCCACACAGACCAAAGCCTAC	cloning promoter of Gametophore marker 1
3	proACMC3_clo_F	AGGATCCCCCCCCCCTGCCGAGCACGATTATGTGA	cloning promoter of Gametophore marker 2
4	proACMC3_clo_R	TGGATCAGCCATCCCGGCGTAATGAGGAAACGACG	cloning promoter of Gametophore marker 2
5	proACMC6_clo_F	AGGATCCCCCCCCCCGCAACAAAGAAAGGCCATCA	cloning promoter of Gametophore marker 3
6	proACMC6_clo_R	TGGATCAGCCATCCCCGCTAAAGCAGCTGCTTTAC	cloning promoter of Gametophore marker 3
7	proACMC8_clo_F	AGGATCCCCCCCCCCCAGTCCAGTGGTCAGGTTCC	cloning promoter of Gametophore marker 4
8	proACMC8_clo_R	TGGATCAGCCATCCCAGCTTCAGAAAACCGACAGT	cloning promoter of Gametophore marker 4
9	proACMC2_clo_F	AGGATCCCCCCCCCCACACACGTGAAGAACCTCAA	cloning promoter of Axilary hari marker 1
10	proACMC2_clo_R	TGGATCAGCCATCCCGGTTACCGGCCACAAGTTGG	cloning promoter of Axilary hari marker 1
11	proACMC1_clo_F	AGGATCCCCCCCCCCACAAGGTTTTGGGTGCATGA	cloning promoter of Axilary hari marker 2
12	proACMC1_clo_R	TGGATCAGCCATCCCGGTGCCGGCTAAAAGTTGGA	cloning promoter of Axilary hari marker 2
13	proACMC5_clo_F	AGGATCCCCCCCCCCGGCATTTGCTATCAACTTCA	cloning promoter of Meristem marker
14	proACMC5_clo_R	TGGATCAGCCATCCCTTCTCCCTCTCGAGAAGATG	cloning promoter of Meristem marker
15	proPpESR1_F	AGGATCCCCCCCCCCGGGGTCGTTGTACTCACGAG	cloning promoter of PpESR1
16	proPpESR1_R	TGGATCAGCCATCCCCACTCCAACTCAAATAAAAACACTAACT	cloning promoter of PpESR1
17	HR_pPGX8_5'geno_F	TGCAACATTTGGAGTTGGCA	targeting check for promoter:NGG lines
18	HR_pPIG1b_NGGII_5'geno_R	GGGGGATCCACTAGTTCTAGA	targeting check for promoter:NGG lines
19	HR_pPGX8_3'geno_F	ATAATCCGCATAAGCCCCCG	targeting check for promoter:NGG lines
20	HR_pPGX8_3'geno_R	TGCATAGTTTAATTAGCAGAGTTGT	targeting check for promoter:NGG lines
21	crisprESR1_F	AGAAGGCCCTGTTTTAGAGCTAGAAATAGCAAGTT	for construction of gRNA vector targeting PpESR1
22	crisprESR1_R	CCTGACTCCCATGGGTTGTAAGTCCTCCACCT	for construction of gRNA vector targeting PpESR1
23	crisprESR2_F	GCGTCGTCCAGTTTTAGAGCTAGAAATAGCAAGTT	for construction of gRNA vector targeting PpESR2
24	crisprESR2_R	CTCACCCCCCATGGGTTGTAAGTCCTCCACCT	for construction of gRNA vector targeting PpESR2
25	crisprESR3_F	GGCAGGTACAGTTTTAGAGCTAGAAATAGCAAGTT	for construction of gRNA vector targeting PpESR3
26	crisprESR3_R	CTCTTGAGGCATGGGTTGTAAGTCCTCCACCT	for construction of gRNA vector targeting PpESR3
27	crisprESR4_F	GGGAAGTACCGTTTTAGAGCTAGAAATAGCAAGTT	for construction of gRNA vector targeting PpESR4
28	crisprESR4_R	CTCTTGCGCCATGGGTTGTAAGTCCTCCACCT	for construction of gRNA vector targeting PpESR4
29	crisprESR5_F	GGTCCGGAAGGTTTTAGAGCTAGAAATAGCAAGTT	for construction of gRNA vector targeting PpESR5
30	crisprESR5_R	CCCCTGAAACATGGGTTGTAAGTCCTCCACCT	for construction of gRNA vector targeting PpESR5
31	crisprESR6_F	AGGAGTGCGGGTTTTAGAGCTAGAAATAGCAAGTT	for construction of gRNA vector targeting PpESR6
32	crisprESR6_R	CTGTACCTACATGGGTTGTAAGTCCTCCACCT	for construction of gRNA vector targeting PpESR6
33	crisprESR7_F	TGTCCGGAAGGTTTTAGAGCTAGAAATAGCAAGTT	for construction of gRNA vector targeting PpESR7
34	crisprESR7_R	CCTCTGTAACATGGGTTGTAAGTCCTCCACCT	for construction of gRNA vector targeting PpESR7
35	crisprESR8_F	GGACGGTATGGTTTTAGAGCTAGAAATAGCAAGTT	for construction of gRNA vector targeting PpESR8
36	crisprESR8_R	CCACGGCCGCATGGGTTGTAAGTCCTCCACCT	for construction of gRNA vector targeting PpESR8
37	crisprESR9_F	CGATTTGCGGGTTTTAGAGCTAGAAATAGCAAGTT	for construction of gRNA vector targeting PpESR9
38	crisprESR9_R	CCCCCACGGCATGGGTTGTAAGTCCTCCACCT	for construction of gRNA vector targeting PpESR9
39	CRIE1_seq.ck_F2	AGTTGGAGTGATGGGTGTGC	for sequence check of CRISPR target site in PpESR1
40	CRIE1_seq.ck_R2	ATCTGGCGGCCAAATCGTAT	for sequence check of CRISPR target site in PpESR1
41	CRIE2_seq.ck_F2	TCTGTTGTGAGGGAGGTTGC	for sequence check of CRISPR target site in PpESR2
42	CRIE2_seq.ck_R2	CTCGCAGCCAAATCGTAAGC	for sequence check of CRISPR target site in PpESR2
43	CRIE3_seq.ck_F2	AGTAGTTGCGAGATGGGTGC	for sequence check of CRISPR target site in PpESR3
44	CRIE3_seq.ck_R2	TGCTCTGCGGTATCAAACGT	for sequence check of CRISPR target site in PpESR3
45	CRIE4_seq.ck_F2	TCCACGTGGTTGCGAAGAAT	for sequence check of CRISPR target site in PpESR4
46	CRIE4_seq.ck_R2	CTTGCTCTGCCGTGTCAAAC	for sequence check of CRISPR target site in PpESR4
47	CRIE5_seq.ck_F2	GCGGAGATGTGTTCACGAGA	for sequence check of CRISPR target site in PpESR5
48	CRIE5_seq.ck_R2	TGCTCTGCAGTGTCGAAAGT	for sequence check of CRISPR target site in PpESR5
49	CRIE6_seq.ck_F3	ACCCTTGTGCCGGAGAAAAT	for sequence check of CRISPR target site in PpESR6
50	CRIE6_seq.ck_R3	CGGCAGTGTCGAAAGTACCT	for sequence check of CRISPR target site in PpESR6
51	CRIE7_seq.ck_F2	TCCGGAGTTGAGAGGACAGT	for sequence check of CRISPR target site in PpESR7
52	CRIE7_seq.ck_R2	CGAACGTCCCTAACCATCGT	for sequence check of CRISPR target site in PpESR7
53	CRIE8_seq.ck_F2	TTCCCCGAAGCAGTCATCAC	for sequence check of CRISPR target site in PpESR8
54	CRIE8_seq.ck_R2	ATCCTCAGCGGTGTCGAAAG	for sequence check of CRISPR target site in PpESR8
55	CRIE9_seq.ck_F2	CGAAGCAGTCATCACACCCT	for sequence check of CRISPR target site in PpESR9
56	CRIE9_seq.ck_R2	TGCATCCTCAGCAGTGTCAA	for sequence check of CRISPR target site in PpESR9
